# VHL synthetic lethality screens uncover CBF-β as a negative regulator of STING

**DOI:** 10.1101/2024.09.03.610968

**Authors:** James A C Bertlin, Tekle Pauzaite, Qian Liang, Niek Wit, James C Williamson, Jia Jhing Sia, Nicholas J Matheson, Brian M Ortmann, Thomas J Mitchell, Anneliese O Speak, Qing Zhang, James A Nathan

## Abstract

Clear cell renal cell carcinoma (ccRCC) represents the most common form of kidney cancer and is typified by biallelic inactivation of the von Hippel-Lindau (*VHL*) tumour suppressor gene. Here, we undertake genome-wide CRISPR/Cas9 screening to reveal synthetic lethal interactors of *VHL*, and uncover that loss of Core Binding Factor β (CBF-β) causes cell death in *VHL*-null ccRCC cell lines and impairs tumour establishment and growth *in vivo*. This synthetic relationship is independent of the elevated activity of hypoxia inducible factors (HIFs) in *VHL*-null cells, but does involve the RUNX transcription factors that are known binding partners of CBF-β. Mechanistically, CBF-β loss leads to upregulation of type I interferon signalling, and we uncover a direct inhibitory role for CBF-β at the *STING* locus controlling Interferon Stimulated Gene expression. Targeting CBF-β in kidney cancer both selectively induces tumour cell lethality and promotes activation of type I interferon signalling.
