## Supplementary Table 4 for "VHL synthetic lethality screens uncover CBF-β as a negative regulator of STING"

### Sheet: 786O Cas9 CBF-β sg2 vs. EV
	baseMean	log2FoldChange	lfcSE	stat	pvalue	padj
AluYk2:Alu:SINE	680.963	0.597067	0.137576	4.33992	1.42535e-05	0.000477729
LTR16D:ERVL:LTR	46.5351	1.20913	0.32316	3.74159	0.000182858	0.00430506
LTR48:ERV1:LTR	123.276	0.983472	0.266254	3.69373	0.000220988	0.00501952
MLT2A1:ERVL:LTR	201.102	0.660433	0.187182	3.52829	0.000418255	0.00855934

### Sheet: 786O+VHL Cas9 CBF-β sg2 vs. EV
	baseMean	log2FoldChange	lfcSE	stat	pvalue	padj
MER77:ERVL:LTR	1075.88	0.667445	0.0735582	9.0737	1.1504e-19	8.51551e-18
Tigger5:TcMar-Tigger:DNA	88.5129	1.04564	0.221159	4.728	2.26743e-06	3.56104e-05
